# Targeting uncoupling of copy number and gene expression in cancers

**DOI:** 10.1101/2020.08.28.272641

**Authors:** Vakul Mohanty, Fang Wang, Gordon Mills, Ken Chen

## Abstract

The high degree of aneuploidy in cancer is likely tolerated via extensive uncoupling of copy number (CN) and mRNA expression (UCNE) of deleterious genes located in copy number aberrations (CNAs). To test the extent and role of UCNE in cancer, we performed integrative analysis of multiomics data across The Cancer Genome Atlas (TCGA), encompassing ∼ 5000 individual tumors. We found many genes having UCNE, the degree of which are associated with increased oncogenic signaling, proliferation and immune-suppression. The occurrence of UCNE appears to be orchestrated by complex epigenetic and regulatory changes, with transcription factors (TFs) playing a prominent role. To further dissect the regulatory mechanisms, we developed a systems-biological approach to identify candidate TFs, which upon perturbation can offset UCNE and reduce tumor fitness. Applying our approach on TCGA data, we identified 20 putative targets, 45% of which were validated by independent sources. Among them are *IRF1*, which plays a prominent role in anti-tumor immunity and response to immune checkpoint therapy, *ETS1, TRIM21* and *GATA3*, which are associated with anti-tumor immunity, tumor proliferation and metastasis. Together, our study indicates that UCNE is likely an important mechanism in cancer development that can be exploited therapeutically.
