## Supplementary material for "Targeting uncoupling of copy number and gene expression in cancers": Table 1

### Sheet: Table 1
Table1: P-values for pairewise coaprisions corresponding to Fig 4A in amplified and deleted genes respectively.
Amplifications
	TFA-meth	TFD-meth	TFA-TFD
BRCA	0	0.57	0
LUSC	0	0	0		Activating TF/miRNA	TFA
LUAD	0	0	0		Deactivating TF/miRNA	TFD
LGG	0	0.0018	0		Methylation	meth
SKCM	0	0.27	0
HNSC	0	0	0
Deletion
	TFA-meth	TFD-meth	TFA-TFD
BRCA	0	0.36	0
LUSC	0	6e-07	0
LUAD	0	0.67	0
LGG	0	0.37	0
SKCM	0	0.91	0
HNSC	0	0.99	0
